# Entangled and non-modular enhancer sequences producing independent spatial activities

**DOI:** 10.1101/2024.07.08.602541

**Authors:** Mariam Museridze, Stefano Ceolin, Bettina Mühling, Srishti Ramanathan, Olga Barmina, Pallavi Santhi Sekhar, Nicolas Gompel

**Affiliations:** Ludwig-Maximilians Universität München, Fakultät für Biologie, Biozentrum, Planegg-Martinsried, Germany; University of Bonn, Bonn Institute for Organismic Biology, Bonn, Germany; Department of Evolution and Ecology, University of California, Davis, California, United States of America

## Abstract

The modularity of transcriptional enhancers (*1, 2*) is central to our understanding of morphological evolution, as it allows specific changes to a gene expression pattern component, without affecting others (*3*). Enhancer modularity refers to physically separated stretches of regulatory sequence producing discrete spatiotemporal transcriptional activity. This concept stems mainly from assays that test the sufficiency of a DNA segment (*4*) to drive spatial reporter expression resembling that of the corresponding gene. Focusing on sufficiency to produce spatial patterns, it overlooks quantitative aspects of gene expression, underestimating the regulatory sequence actually required to reach full endogenous expression levels. Here we show that five regulatory activities of the pigmentation gene *yellow* in *Drosophila*, classically described as modular (*5–7*), result from extensively overlapping sequences, with broadly distributed regulatory information. Nevertheless, the independent regulatory activities of these entangled enhancers appear to be nucleated by specific segments that we called enhancer cores. Our work calls for a reappraisal of enhancer definition and properties, as well as of the consequences on regulatory evolution.
