## Supplementary material for "Entangled and non-modular enhancer sequences producing independent spatial activities": Table S1

### Sheet: Sheet1
D Lines
Line 1	Line 2	Kolmogorov-Smirnov statistic	P-value
D0	D1	0.916667	5.3843e-06
D0	D2	0.833333	0.000115378
D0	D3	0.916667	0.000754148
D0	D4	1	3.84593e-07
D0	D5	1	2.07089e-07
D0	D6	1	1.4792e-06
D0	D7	1	1.4792e-06
D0	D8	1	6.80434e-06
D0	empty	1	3.84593e-07
D1	D2	0.538462	0.029515
D2	D3	0.666667	0.0340557
D3	D4	0.833333	0.00287483
D4	D5	0.395604	0.198732
D5	D6	0.493506	0.0683769
D6	D7	0.818182	0.000654918
D7	D8	1	1.19076e-05
D8	empty	1	4.02075e-06
E lines
Line 1	Line 2	Kolmogorov-Smirnov statistic	P-value
D2	E0	1	3.84593e-07
D2	E1	1	4.02075e-06
D2	E2	1	1.74815e-06
D2	E3	1	1.74815e-06
D2	empty	1	1.92297e-07
E0	E1	0.638889	0.0179567
E1	E2	1	2.16502e-05
E2	E3	0.7	0.0123406
E3	empty	0.438462	0.171838
