## Supplementary material for "Entangled and non-modular enhancer sequences producing independent spatial activities": Table S2

### Sheet: Tabelle1
pupal abdominal epidermis genes	pupal wing genes
Adf1	Atf3
Alh	abo
Antp	ash2
aop	achi
Atf3	Ada2b
Atf6	Adf1
bi	adp
bip2	Aef1
bon	Alh
Brf	Antp
bs	aop
bun	apt
Camta	ap
caz	ara
cg	pnt
CG10462	az2
CG10949	bi
CG11247	Bgb
CG11617	bigmax
CG11710	bs
CG11902	bbx
CG12299	bon
CG13185	BEAF-32
CG13796	bowl
CG14711	BtbVII
CG15073	bun
CG15439	cbt
CG17068	cic
CG17359	cnc
CG17385	caup
CG17612	CG10209
CG18262	Zif
CG2202	CG10274
CG2712	CG10321
CG2926	CG10366
CG31126	CG10543
CG31460	CG10565
CG31709	CG10631
CG32847	CG10949
CG3407	CG10979
CG3909	Kdm2
CG42724	CG11122
CG44002	CG11247
CG45071	CG11414
CG4730	CG11456
CG4914	pdm3
CG4935	CG11696
CG5708	CG11723
CG6654	CG11906
CG6686	E(var)3-9
CG7099	CG12054
CG7839	CG12071
CG8301	mxc
CG8319	CG12219
CG8578	CG12236
CG9650	CG12299
CG9705	CG12391
CG9895	MEP-1
Chi	CG13204
Clamp	mld
Cnot4	CG14117
CrebA	CG14667
CREG	CG14710
CSN5	CG14711
ct	Asciz
cwo	CG15011
D1	CG15073
Dad	CG1529
dl	CG15514
dlt	CG15715
dmrt93B	CG1603
Dp	CG1620
DpseGA22108	Coop
Dr	CG1647
Dsp1	cwo
dsx	CG17186
Dya	CG17385
Dyak	CG17806
dysf	CG17829
E(bx)	Xrp1
e(r)	CG1792
E(spl)mβ-HLH	Clamp
E(var)3-9	Br140
e(y)3	CG2116
ea	CG2202
EcR	CG2790
Eip74EF	CG2889
Eip75B	CG30020
Eip93F	Blos1
EloB	CG3065
EloC	Nf-YC
en	CG31224
escl	Cenp-C
Etl1	CG31365
Ets97D	CG31388
exd	CG31510
FoxK	CG32006
ft	CG32767
fu2	CG32772
GABA-B-R3	CG3281
Gas41	Glut4EF
gcm	CG3407
Gdi	Jarid2
gem	CG3815
grau	CG3838
grh	CG3847
gsb-n	Nf-YA
H	CG3995
Hand	CG4282
HDAC6	CG4360
HmgD	CG4424
HmgZ	CG4936
Hr3	CG6254
Hr38	CG6276
Hsf	CG6654
hth	CG6686
inv	CG6689
jim	CG6701
Kr-h1	CG6769
l(1)10Bb	CG6791
lid	CG45071
luna	Unr
Mad	CG7372
maf-S	CG7518
Max	CG7987
MBD-R2	row
mbf1	CG8108
Med	Vps45
MED10	ADD1
MED11	CG8301
MED18	CG8319
MED23	CG8388
MED30	Rbsn-5
Meics	CG8765
Mes4	CG8944
Mitf	Rabex-5
mof	CG9215
Mondo	Mtp
MP1	CG9705
mub	CG9776
Nelf-E	M1BP
net	CG9932
Neu2	chn
NFAT	CHES-1-like
NfI	cg
Nf-YB	corto
NK7.1	crol
nom	crp
nonA	crc
nonA-l	CTCF
odd	ci
osa	cyc
p53	CrebA
Paip2	D19A
pan	D19B
Pcl	d4
Pdp1	da
pnr	Deaf1
pnt	dwg
Pop2	Dek
Poxn	dm
Qtzl	disco-r
Rbf	Dref
reb	dom
Ref1	dl
Ref2	Dsp1
REPTOR	Doc1
REPTOR-BP	Doc3
rn	Dp
RnpS1	Dr
row	E2f2
Rpb10	eg
Rpb11	EcR
Rpb4	Eip74EF
Rpb5	Eip75B
Rpb7	ecd
Rpb8	Eip93F
RpII15	elB
RpII18	en
RpII33	E(bx)
RpIII128	ewg
RpL7-like	esg
Rtf1	ERR
schlank	Ets97D
Scm	Ets98B
SF1	emc
sima	exd
simj	foxo
Sirt1	fru
Sirt4	ftz-f1
skd	GATAd
slbo	gem
Smox	Gnf1
Smr	grn
Snr1	grh
Sox21b	grau
SoxN	Gug
Spec	hang
Spp	Hsf
spt4	HLH106
Spt5	Hnf4
sqz	her
SREBP	HmgZ
srp	hth
Sry-delta	Hr38
Ssb-c31a	Hr39
Ssdp	Hr46
su(Hw)	Hr96
Su(var)205	Hr78
Taf10	HP1b
Taf10b	HP1c
Taf11	inv
Taf4	jim
TBPH	Jra
TFAM	kay
Tfb1	ken
Tfb4	kin17
TfIIA-L	klu
TfIIA-S	knrl
TfIIB	kn
TfIIFalpha	lilli
TH1	Lmpt
tHMG1	schlank
Tif-IA	lola
toe	maf-S
toy	Max
Trf2	MBD-like
Trl	MBD-R2
trr	Med
Tudor-SN	Mi-2
tx	TFAM
Ubx	Mio
Utx	Mnt
vis	mod
Vps45	Mad
vri	MTA1-like
Vsx2	MTF-1
vvl	mbf1
woc	Myb
Zif	mip120
	Mrtf
	Mef2
	nej
	NFAT
	noc
	nub
	Optix
	ovo
	p53
	pan
	Pdp1
	pita
	pho
	phol
	Pcl
	ph-p
	Psc
	pdm2
	Pep
	Rel
	rn
	sd
	shn
	sbb
	Scm
	sv
	stc
	Stat92E
	sima
	sba
	slbo
	Smox
	Sox14
	Sox15
	salm
	ss
	sqz
	Su(z)12
	Su(H)
	Su(var)205
	Su(z)2
	tai
	tgo
	Trf
	Tip60
	E2f1
	trh
	ttk
	trx
	Trl
	trr
	usp
	Usf
	vvl
	vis
	wdn
	woc
	Xbp1
	yem
	z
	zf30C
	zfh1
