## Supplementary material for "Entangled and non-modular enhancer sequences producing independent spatial activities": Table S3

### Sheet: Tabelle1
name	sequence
D0 for	GTCTAGAGCCCGGGCGAATTAAGAGCCCAAGGTCGGTCG
D0 Rev	CCGGCGCTCCTCGAGGGATCTTCTGTGGACCGTGGCGC
D3-4 A Reverse	GACATAACTCATAAACAATCGCAGCGATCTCCC
Spacer D3-4 for	GATTGTTTATGAGTTATGTCCTGTGTCAGCG
Spacer D3-4 Rev	AATAATTAGATAACAGACACCGAGGGAAAGG
D3-4 B Forward	GTGTCTGTTATCTAATTATTCCGTTTAAGGACGC
E2-1 A Reverse	GATACATCAACATAATTGCCACACGATTATGC
Spacer E2-1 for	GGCAATTATGTTGATGTATCCTGATTAAGCTAGGT
Spacer E2-1 rev	TCTGCGCTCGATTCGATACCTGAAGCCGGAC
E2-1 B Forward	GGTATCGAATCGAGCGCAGAATGCGGCC
